# Whole genome analysis identifies the association of *TP53* genomic deletions with lower survival in Stage III colorectal cancer

**DOI:** 10.1101/784645

**Authors:** Li C Xia, Paul Van Hummelen, Matthew Kubit, Hojoon Lee, John M Bell, Susan M. Grimes, Christina Wood-Bouwens, Stephanie U. Greer, Tyler Barker, Derrick S Haslem, James Ford, Gail Fulde, Hanlee P Ji, Lincoln D Nadauld

**Author notes:** Corresponding authors: Hanlee P. Ji, Lincoln D. Nadauld.

## Abstract

DNA copy number aberrations **(CNA)** were frequently observed in colorectal cancers **(CRC)**. There is an urgent call for CNA-based biomarkers in clinics, in particular for Stage III CRC, if combined with imaging or pathologic evidence, promise more precise care at the timing. We conducted this Stage III specific biomarker discovery with a cohort of 134 CRCs, and with a newly developed high-efficiency CNA profiling protocol. Specifically, we developed the profiling protocol for tumor-normal matched tissue samples based on low-coverage clinical whole-genome sequencing (**WGS**). We demonstrated the protocol’s accuracy and robustness by a systematic benchmark with microarray, high-coverage whole-exome and -genome approaches, where the low-coverage WGS-derived CNA segments were highly accordant (PCC>0.95) with those derived from microarray, and they were substantially less variable if compared to exome-derived segments. A lasso-based model and multivariate cox regression analysis identified a chromosome 17p loss, containing the *TP53* tumor suppressor gene, that was significantly associated with reduced survival (P=0.0139, HR=1.688, 95% CI = [1.112-2.562]), which was validated by an independent cohort of 187 Stage III CRCs. In summary, the new low-coverage WGS protocol has high sensitivity, high resolution and low cost and the identified 17p-loss is an effective poor prognosis marker for Stage III patients.
