## Supplementary Table 1 for "Whole genome analysis identifies the association of *TP53* genomic deletions with lower survival in Stage III colorectal cancer"

### Sheet: Table S1
Supplementary Table 1 - Clinical Information of the Stage III Discovery Cohort
	LIMSPatient	IPG_ID	Exclude	Sample	Reccurrance	DaysSurvival	X5YearSurvival	Gender	RaceEthnicity	DxAge	SmokingStatus	CancerGrade	Site	First_metastatic_site	MMR_IHC	MSI_PCR	BRAFtesting	Diagnosis	Type	Size	Neuts_Dx_KuL	Lymphs_Dx_KuL	NLR	PriorCancers2	Comorbidities2	ADJTherapy2	RecurrentTherapy2	BMI	pT	pN	LN_positive	LN_examined	TumorSize_cm	SummaryStage	SummaryStage_edition7	Treatment	SideOfColon	Over2YSurvival	QuantOfSurvival	ExtremeOfSurvival
1	P06101	CRt002	NULL	P06101_16367A	Recur	1306	FALSE	Male	White	44	Nonsmoker	High	sigmoid colon	PAO	Positive	NA	NA	adenocarcinoma	NA	NA	2.7	1.3	2.1	none	none	FOLFOX	FOLFIRI	29.8	3	2	6	20	3	IIIB	IIIC	TRUE	Left	TRUE	(1.14e+03,3.65e+03]	TRUE
2	P06102	CRt005	NULL	P06102_16167A	Recur	1040	FALSE	Female	White	61	Nonsmoker	Low	sigmoid colon	Liver	NA	NA	NA	adenocarcinoma	NA	NA	3.7	1.5	2.5	none	none	none	unknown	29.9	3	1	2	12	6.1	IIIB	IIIB	NA	Left	TRUE	(614,1.14e+03]	FALSE
3	P06103	CRt006	NULL	P06103_16169A	NoRecur	1209	FALSE	Male	White	84	Nonsmoker	Low	cecum	NA	NA	NA	NA	adenocarcinoma	NA	NA	3.7	1	3.7	none	CardVasc	unknown	none	28.4	3	1	3	19	4	IIIB	IIIB	NA	Right	TRUE	(1.14e+03,3.65e+03]	TRUE
4	P06104	CRt008	NULL	P06104_16171A	Recur	1793	FALSE	Female	White	84	Nonsmoker	Low	sigmoid colon	Bone	NA	NA	NA	adenocarcinoma	NA	NA	7.8	0.4	19.5	none	none	xeloda	none	27.1	3	1	1	9	2	IIIB	IIIB	TRUE	Left	TRUE	(1.14e+03,3.65e+03]	TRUE
5	P06105	CRt009	NULL	P06105_16173A	NoRecur	2183	TRUE	Female	White	84	Nonsmoker	High	cecum	NA	NA	NA	NA	adenocarcinoma	NA	NA	2.2	2	1.1	thyroid	Renal	unknown	none	24.4	3	2	6	17	5	IIIC	IIIC	NA	Right	TRUE	(1.14e+03,3.65e+03]	TRUE
6	P06107	CRt012	NULL	P06107_16177A	NoRecur	1982	TRUE	Male	White	70	Nonsmoker	Low	sigmoid colon	NA	NA	NA	NA	adenocarcinoma	NA	NA	3	1.5	2	prostate	CardVasc	none	none	28.6	3	1	1	26	4.5	IIIB	IIIB	FALSE	Left	TRUE	(1.14e+03,3.65e+03]	TRUE
7	P06108	CRt013	NULL	P06108_16179A	NoRecur	1721	FALSE	Male	White	84	Nonsmoker	Low	ascending colon	NA	NA	NA	NA	adenocarcinoma	NA	NA	5.2	1	5.2	none	CardVasc	xeloda	none	28.5	3	1	2	22	9	IIIB	IIIB	TRUE	Right	TRUE	(1.14e+03,3.65e+03]	TRUE
8	P06109	CRt014	NULL	P06109_16181A	Recur	817	FALSE	Female	White	71	Nonsmoker	High	transverse	Lymph Nodes	NA	NA	NA	adenocarcinoma	NA	NA	13.6	0.9	15.1	none	none	none	other	33.1	3	2	10	21	6.5	IIIB	IIIC	TRUE	NA	TRUE	(614,1.14e+03]	FALSE
9	P06110	CRt015	NULL	P06110_16183A	Recur	462	FALSE	Female	White	84	Nonsmoker	High	cecum	Other	NA	NA	NA	adenocarcinoma	NA	NA	5.7	1.2	4.8	none	none	none	xeloda	24.9	3	2	10	15	7	IIIB	IIIC	TRUE	Right	FALSE	(212,614]	FALSE
10	P06111	CRt016	NULL	P06111_16185A	Recur	663	FALSE	Male	White	86	Nonsmoker	High	sigmoid colon	Lung	NA	NA	NA	mucinous adenocarcinoma	NA	NA	4.1	1.4	2.9	none	none	none	xeloda	22.4	3	1a	1	17	9	IIIB	IIIB	TRUE	Left	FALSE	(614,1.14e+03]	FALSE
11	P06112	CRt017	NULL	P06112_16187A	Recur	1079	FALSE	Male	White	53	Smoker	Low	sigmoid colon	Local	NA	NA	NA	adenocarcinoma	NA	NA	NULL	NULL	NULL	none	none	none	none	29.2	3	2	5	10	5.5	IIIC	IIIC	FALSE	Left	TRUE	(614,1.14e+03]	FALSE
12	P06113	CRt018	NULL	P06113_16189A	Recur	1471	FALSE	Female	White	77	Nonsmoker	Low	transverse	Liver	NA	NA	NA	adenocarcinoma	NA	NA	8.6	0.8	10.8	none	CVA	not_recommended	none	31.8	3	2	4	19	10	IIIC	IIIC	FALSE	NA	TRUE	(1.14e+03,3.65e+03]	TRUE
13	P06114	CRt019	NULL	P06114_16191A	Recur	1263	FALSE	Male	White	69	Smoker	Low	sigmoid colon	abd wall	NA	NA	NA	mucinous adenocarcinoma	NA	NA	5.8	1.6	3.6	none	none	FOLFOX	other	31.7	3	1	1	16	5.5	IIIB	IIIB	TRUE	Left	TRUE	(1.14e+03,3.65e+03]	TRUE
14	P06115	CRt020	NULL	P06115_16193A	Recur	429	FALSE	Female	White	85	Smoker	High	ascending colon	Liver	NA	NA	NA	adenocarcinoma	NA	NA	NULL	NULL	NULL	none	CardVasc	not_recommended	none	34.7	3	2	7	21	4	IIIC	IIIC	FALSE	Right	FALSE	(212,614]	FALSE
15	P06116	CRt021	NULL	P06116_16195A	NoRecur	95	FALSE	Female	White	77	Smoker	High	ascending colon	NA	NA	NA	NA	adenocarcinoma	NA	NA	4.9	2.3	2.1	none	CVA	xeloda	none	27.4	3	1b	3	4	4.1	IIIB	IIIB	TRUE	Right	FALSE	[0,212]	TRUE
16	P06117	CRt022	NULL	P06117_16197A	NoRecur	667	FALSE	Male	White	63	Smoker	Low	ascending colon	NA	NA	NA	NA	adenocarcinoma	NA	NA	6.5	1.3	5	none	CardVasc	FOLFOX	none	31.2	3	1	2	7	4	IIIB	IIIB	TRUE	Right	FALSE	(614,1.14e+03]	FALSE
17	P06120	CRt026	NULL	P06120_16267A	Recur	948	FALSE	Female	White	60	Nonsmoker	Low	sigmoid colon	Liver	NA	NA	NA	adenocarcinoma	NA	NA	1.8	0.5	3.6	none	none	unknown	unknown	27.7	3	2	8	18	3.2	IIIC	IIIC	NA	Left	TRUE	(614,1.14e+03]	FALSE
18	P06121	CRt027	NULL	P06121_16269A	NA	2137	TRUE	Female	White	86	NA	Low	cecum	NA	NA	NA	NA	adenocarcinoma	NA	NA	2.9	1.3	2.2	none	other	not_recommended	none	19.7	3	2	4	24	4	IIIC	IIIC	FALSE	Right	TRUE	(1.14e+03,3.65e+03]	TRUE
19	P05877	CRt029	NULL	P05877_15606A	Recur	255	FALSE	Female	White	84	Smoker	Low	sigmoid colon	Lung	Negative	NA	NA	adenocarcinoma	NA	NA	3.2	2	1.6	none	none	none	none	27.1	3	2a	5	9	3.1	IIIB	IIIB	FALSE	Left	FALSE	(212,614]	FALSE
20	P06002	CRt031	NULL	P06002_15653A	Recur	1137	FALSE	Female	White	81	Nonsmoker	Low	descending colon	Liver	NA	NA	NA	adenocarcinoma	punch	2mm	NULL	NULL	NULL	none	none	unknown	unknown	NULL	3	2	7	9	4.4	IIIB	IIIC	NA	Left	TRUE	(614,1.14e+03]	FALSE
21	P06003	CRt033	NULL	P06003_15655A	NoRecur	1664	FALSE	Male	White	87	Smoker	High	cecum	NA	Negative	NA	NA	adenocarcinoma	punch	2mm	2.3	1.3	1.8	none	COPD	xeloda	none	31.3	3	1b	3	26	9	IIIB	IIIB	TRUE	Right	TRUE	(1.14e+03,3.65e+03]	TRUE
22	P06004	CRt034	NULL	P06004_15657A	Recur	405	FALSE	Male	White	34	Nonsmoker	High	ascending colon	Liver	Negative	NA	NA	adenocarcinoma	punch	2mm	NULL	NULL	NULL	none	none	FOLFOX	none	47.9	3	2b	20	55	8	IIIB	IIIC	TRUE	Right	FALSE	(212,614]	FALSE
23	P06006	CRt036	NULL	P06006_15661A	NoRecur	223	FALSE	Male	White	90	Smoker	High	sigmoid colon	NA	Negative	NA	NA	adenocarcinoma	punch	2mm	17	1.2	14.2	none	other	not_recommended	none	29.3	3	2a	4	30	4.3	IIIB	IIIB	FALSE	Left	FALSE	(212,614]	FALSE
24	P06007	CRt037	NULL	P06007_15663A	NoRecur	794	FALSE	Female	White	86	Nonsmoker	High	descending colon	NA	Negative	NA	NA	adenocarcinoma	punch	2mm	7.4	1.4	5.3	none	none	not_recommended	none	24.9	3	2a	5	11	3	IIIB	IIIB	FALSE	Left	TRUE	(614,1.14e+03]	FALSE
25	P05879	CRt038	NULL	P05879_15610A	NoRecur	2482	TRUE	Male	White	66	Nonsmoker	Low	ascending colon	NA	NA	NA	NA	adenocarcinoma	NA	NA	6	2.7	2.2	none	CardVasc	FOLFOX	none	33.5	3	1	2	25	5	IIIB	IIIB	TRUE	Right	TRUE	(1.14e+03,3.65e+03]	TRUE
26	P05881	CRt040	NULL	P05881_15614A	Recur	1289	FALSE	Female	Other	57	Nonsmoker	Low	ascending colon	Bone	NA	NA	NA	adenocarcinoma	NA	NA	9	1	9	none	CVA	FOLFOX	unknown	33.3	3	2	9	22	9	IIIB	IIIC	NA	Right	TRUE	(1.14e+03,3.65e+03]	TRUE
27	P06008	CRt041	NULL	P06008_15665A	Recur	989	FALSE	Male	White	53	Nonsmoker	High	descending colon	Liver	NA	NA	NA	adenocarcinoma	punch	2mm	NULL	NULL	NULL	none	DM	FOLFOX	none	25.9	3	2b	13	24	6.2	IIIC	IIIC	TRUE	Left	TRUE	(614,1.14e+03]	FALSE
28	P06010	CRt043	NULL	P06010_15669A	Recur	1001	FALSE	Male	White	65	Nonsmoker	Low	descending colon	Liver	Negative	NA	NA	adenocarcinoma	punch	2mm	8.3	2.2	3.8	none	none	FOLFOX	xeloda	29.8	3	1b	3	21	6	IIIB	IIIB	TRUE	Left	TRUE	(614,1.14e+03]	FALSE
29	P06011	CRt044	NULL	P06011_15671A	NoRecur	366	FALSE	Female	White	81	Nonsmoker	Low	cecum	NA	Negative	NA	NA	adenocarcinoma	punch	2mm	NULL	NULL	NULL	none	none	not_recommended	none	27.3	3	1b	2	13	3.6	IIIB	IIIB	FALSE	Right	FALSE	(212,614]	FALSE
30	P06013	CRt046	NULL	P06013_15675A	NoRecur	1586	FALSE	Male	White	93	Nonsmoker	High	cecum	NA	NA	NA	NA	signet ring carcinoma	punch	2mm	9.4	1.1	8.5	none	CardVasc	not_recommended	none	25.3	4	1	1	10	7	IIIB	IIIB	FALSE	Right	TRUE	(1.14e+03,3.65e+03]	TRUE
31	P06123	CRt048	NULL	P06123_16273A	NoRecur	1916	TRUE	Male	White	86	Nonsmoker	Low	transverse colon	NA	NA	NA	NA	adenocarcinoma	NA	NA	4.8	1.9	2.5	none	none	xeloda	none	NULL	3	1	1	13	5	IIIB	IIIB	TRUE	NA	TRUE	(1.14e+03,3.65e+03]	TRUE
32	P06015	CRt049	NULL	P06015_15679A	NA	939	FALSE	Female	White	83	Smoker	Low	sigmoid colon	NA	NA	NA	NA	adenocarcinoma	punch	2mm	6.4	1.5	4.3	none	COPD	none	none	22.3	4a	1	2	15	1.5	IIIB	IIIB	FALSE	Left	TRUE	(614,1.14e+03]	FALSE
33	P06016	CRt050	NULL	P06016_15681A	NA	299	FALSE	Male	White	91	Nonsmoker	Low	sigmoid colon	NA	NA	NA	NA	adenocarcinoma	punch	2mm	4.7	1.2	3.9	none	other	not_recommended	none	23	3	1	2	15	5.5	IIIB	IIIB	FALSE	Left	FALSE	(212,614]	FALSE
34	P05883	CRt052	NULL	P05883_15618A	Recur	747	FALSE	Female	White	75	Nonsmoker	Low	cecum	Liver	Negative	NA	NA	adenocarcinoma	NA	NA	5.3	2.8	1.9	colon	none	FOLFOX	FOLFIRI	33.2	3	1b	3	14	3	IIIB	IIIB	TRUE	Right	TRUE	(614,1.14e+03]	FALSE
35	P06017	CRt053	NULL	P06017_16057A	Recur	882	FALSE	Female	White	77	Nonsmoker	Low	ascending colon	Lung	Negative	NA	NA	adenocarcinoma	punch	2mm	12.5	1.1	11.4	none	none	5FU	other	23	4a	1b	2	32	4.5	IIIB	IIIB	TRUE	Right	TRUE	(614,1.14e+03]	FALSE
36	P06018	CRt054	NULL	P06018_16001A	Recur	1829	TRUE	Male	White	81	Nonsmoker	High	descending colon	abd wall	Negative	NA	NA	adenocarcinoma	punch	2mm	2.8	1.2	2.3	none	none	FOLFOX	other	23.3	4a	2a	5	8	3	IIIC	IIIC	TRUE	Left	TRUE	(1.14e+03,3.65e+03]	TRUE
37	P06019	CRt055	NULL	P06019_16003A	NA	2173	TRUE	Male	Hispanic	77	Smoker	Low	ascending colon	NA	NA	NA	NA	adenocarcinoma	punch	2mm	7.2	1.3	5.5	none	none	unknown	none	NULL	3	2	4	19	7.6	IIIB	IIIC	NA	Right	TRUE	(1.14e+03,3.65e+03]	TRUE
38	P06020	CRt056	NULL	P06020_16005A	Recur	179	FALSE	Female	White	88	Nonsmoker	High	cecum	Other	Positive	NA	Positive	adenocarcinoma	punch	2mm	9.4	2.2	4.3	none	none	not_recommended	none	24.6	3	1b	3	21	6	IIIB	IIIB	FALSE	Right	FALSE	[0,212]	TRUE
39	P06021	CRt057	NULL	P06021_16007A	Recur	685	FALSE	Male	White	43	Nonsmoker	Low	cecum	Liver	NA	NA	NA	adenocarcinoma	punch	2mm	4.2	2	2.1	Hodgkins	none	FOLFOX	FOLFOX	26.1	3	2	8	23	11	IIIC	IIIC	TRUE	Right	FALSE	(614,1.14e+03]	FALSE
40	P06023	CRt060	NULL	P06023_16059A	Recur	831	FALSE	Male	White	70	Nonsmoker	High	sigmoid colon	PAO	NA	NA	NA	adenocarcinoma	punch	2mm	NULL	NULL	NULL	none	DM	none	FOLFOX	28.8	3	2	5	22	7.7	IIIB	IIIC	TRUE	Left	TRUE	(614,1.14e+03]	FALSE
41	P06125	CRt066	NULL	P06125_16307A	NoRecur	147	FALSE	Male	White	61	Nonsmoker	High	cecum	NA	NA	NA	NA	adenocarcinoma	NA	NA	6.2	2.8	2.2	none	DM	FOLFOX	none	37.3	3	1b	2	23	3.7	IIIB	IIIB	TRUE	Right	FALSE	[0,212]	TRUE
42	P05887	CRt067	NULL	P05887_15626A	NoRecur	2681	TRUE	Female	White	73	Nonsmoker	High	descending colon	NA	NA	NA	NA	adenocarcinoma	NA	NA	8	1.2	6.7	none	none	xeloda	none	32.5	4b	1	1	25	10	IIIC	IIIC	TRUE	Left	TRUE	(1.14e+03,3.65e+03]	TRUE
43	P06025	CRt068	NULL	P06025_16061A	NoRecur	787	FALSE	Male	White	84	Nonsmoker	Low	cecum	NA	Negative	NA	NA	adenocarcinoma	punch	2mm	10	0.2	50	none	CardVasc	5FU	none	26.1	4a	1b	2	14	4	IIIC	IIIB	TRUE	Right	TRUE	(614,1.14e+03]	FALSE
44	P06027	CRt070	NULL	P06027_16015A	NoRecur	1153	FALSE	Male	White	79	Nonsmoker	Low	transverse colon	NA	Positive	NA	Negative	adenocarcinoma	punch	2mm	NULL	NULL	NULL	none	CardVasc	FOLFOX	none	26.6	3	1b	2	16	3.5	IIIB	IIIB	TRUE	NA	TRUE	(1.14e+03,3.65e+03]	TRUE
45	P06028	CRt071	NULL	P06028_16017A	Recur	1281	FALSE	Male	White	81	Smoker	High	cecum	Liver	NA	NA	NA	adenocarcinoma	punch	2mm	8	1.6	5	none	none	xeloda	xeloda	NULL	3	2	4	12	6	IIIC	IIIC	TRUE	Right	TRUE	(1.14e+03,3.65e+03]	TRUE
46	P06029	CRt072	NULL	P06029_16019A	NoRecur	166	FALSE	Male	White	67	Smoker	Low	descending colon	NA	NA	NA	NA	mucinous adenocarcinoma	punch	2mm	9.8	1.1	8.9	none	CardVasc	FOLFOX	none	34.6	2	1	1	19	3.1	IIIA	IIIA	TRUE	Left	FALSE	[0,212]	TRUE
47	P06032	CRt077	NULL	P06032_16065A	Recur	903	FALSE	Female	White	76	Nonsmoker	Low	cecum	Lung	NA	NA	NA	adenocarcinoma	punch	2mm	6.9	1.3	5.3	none	none	none	FOLFOX	18.3	4b	1	3	19	5.5	IIIC	IIIC	TRUE	Right	TRUE	(614,1.14e+03]	FALSE
48	P06033	CRt079	NULL	P06033_16067A	Recur	901	FALSE	Male	White	64	Nonsmoker	High	sigmoid colon	Liver	Negative	NA	NA	adenocarcinoma	punch	2mm	3.7	1.2	3.1	none	none	FOLFOX	unknown	50.4	4a	2b	11	25	5.9	IIIC	IIIC	NA	Left	TRUE	(614,1.14e+03]	FALSE
49	P06034	CRt080	NULL	P06034_16069A	Recur	510	FALSE	Female	White	56	Nonsmoker	Low	ascending colon	PAO	NA	NA	NA	mucinous adenocarcinoma	punch	2mm	NULL	NULL	NULL	none	none	FOLFOX	FOLFOX	34.2	4a	2	13	25	6.7	IIIC	IIIC	TRUE	Right	FALSE	(212,614]	FALSE
50	P06035	CRt081	NULL	P06035_16071A	Recur	946	FALSE	Female	White	67	Nonsmoker	Low	cecum	Bone	Negative	NA	NA	adenocarcinoma	punch	2mm	4.9	2.2	2.2	breast	CardVasc	xeloda	xeloda	37.6	3	2a	5	30	8	IIIC	IIIB	TRUE	Right	TRUE	(614,1.14e+03]	FALSE
51	P06036	CRt082	NULL	P06036_16073A	NoRecur	2176	TRUE	Male	White	81	Smoker	Low	transverse colon	NA	NA	NA	NA	adenocarcinoma	punch	2mm	3.3	2.2	1.5	none	DM	not_recommended	none	27.4	2	1	1	14	3.5	IIIA	IIIA	FALSE	NA	TRUE	(1.14e+03,3.65e+03]	TRUE
52	P05890	CRt084	NULL	P05890_15632A	Recur	633	FALSE	Female	White	58	Smoker	High	ascending colon	Pelvis	NA	NA	NA	adenocarcinoma	NA	NA	9.9	2.6	3.8	none	none	FOLFOX	none	28.3	3b	2	4	19	3.2	IIIC	IIIC	TRUE	Right	FALSE	(614,1.14e+03]	FALSE
53	P06126	CRt085	NULL	P06126_16309A	NA	789	FALSE	Female	White	89	Nonsmoker	High	cecum	NA	NA	NA	NA	adenocarcinoma	NA	NA	9.7	0.7	13.9	none	none	not_recommended	none	21	3	2b	9	15	4	IIIC	IIIC	FALSE	Right	TRUE	(614,1.14e+03]	FALSE
54	P06128	CRt088	NULL	P06128_16313A	NoRecur	1460	FALSE	Female	White	90	Nonsmoker	Low	cecum	NA	NA	NA	NA	adenocarcinoma	NA	NA	5.5	1.1	5	breast	CardVasc	not_recommended	none	NULL	2	1	1	11	4.5	IIIA	IIIA	FALSE	Right	TRUE	(1.14e+03,3.65e+03]	TRUE
55	P06039	CRt089	NULL	P06039_16079A	NoRecur	339	FALSE	Female	White	87	Nonsmoker	High	cecum	NA	NA	NA	NA	adenocarcinoma	punch	2mm	14.1	0.3	47	none	none	not_recommended	none	NULL	3	2a	5	15	2.5	IIIB	IIIB	FALSE	Right	FALSE	(212,614]	FALSE
56	P06129	CRt090	NULL	P06129_16315A	NoRecur	256	FALSE	Male	White	31	Nonsmoker	Low	hepatic flexure	NA	NA	NA	NA	adenocarcinoma	NA	NA	8.5	1.9	4.5	none	none	FOLFOX	none	24.7	3	1	1	45	7.5	IIIB	IIIB	TRUE	Right	FALSE	(212,614]	FALSE
57	P06040	CRt092	NULL	P06040_16023A	NA	330	FALSE	Male	White	81	NA	High	cecum	NA	NA	NA	NA	adenocarcinoma	punch	2mm	12.5	1.2	10.4	none	CardVasc	unknown	unknown	NULL	3	1	1	21	4	IIIB	IIIB	NA	Right	FALSE	(212,614]	FALSE
58	P06042	CRt094	NULL	P06042_16083A	Recur	353	FALSE	Male	White	82	Nonsmoker	Low	cecum	Lung	NA	NA	NA	adenocarcinoma	punch	2mm	5.4	0.9	6	none	CardVasc	none	xeloda	35.4	4b	2	8	21	3	IIIC	IIIC	TRUE	Right	FALSE	(212,614]	FALSE
59	P06043	CRt096	NULL	P06043_16025A	Recur	749	FALSE	Male	White	68	Nonsmoker	High	splenic flexure	PAO	Negative	NA	NA	adenocarcinoma	punch	2mm	7.6	1.2	6.3	none	none	FOLFOX	FOLFOX	22.9	4b	1a	1	18	2	IIIB	IIIB	TRUE	Left	TRUE	(614,1.14e+03]	FALSE
60	P06044	CRt098	NULL	P06044_16027A	NoRecur	1695	FALSE	Male	White	81	Smoker	Low	sigmoid colon	NA	NA	NA	NA	adenocarcinoma	punch	2mm	3.6	1.6	2.3	prostate	none	FOLFOX	none	21.4	4	1	1	17	2	IIIB	IIIB	TRUE	Left	TRUE	(1.14e+03,3.65e+03]	TRUE
61	P06045	CRt099	NULL	P06045_16029A	NoRecur	260	FALSE	Female	White	71	Smoker	Low	rectosigmoid junction	NA	Negative	NA	NA	adenocarcinoma	punch	2mm	5.9	1.6	3.7	none	none	FOLFOX	none	32	3	1b	3	8	10	IIIB	IIIB	TRUE	Left	FALSE	(212,614]	FALSE
62	P06046	CRt100	NULL	P06046_16031A	Recur	576	FALSE	Male	White	79	Nonsmoker	Low	cecum	Lung	NA	NA	NA	adenocarcinoma	punch	2mm	8.6	1.4	6.1	none	CardVasc	not_recommended	none	NULL	4	1	2	23	8.5	IIIB	IIIB	FALSE	Right	FALSE	(212,614]	FALSE
63	P06047	CRt101	NULL	P06047_16085A	Recur	357	FALSE	Male	White	74	Nonsmoker	Low	ascending colon	Central Nervous System	NA	NA	NA	mucinous adenocarcinoma	punch	2mm	NULL	NULL	NULL	none	none	none	none	30.6	3b	2	12	27	13	IIIC	IIIC	FALSE	Right	FALSE	(212,614]	FALSE
64	P06048	CRt102	NULL	P06048_16087A	Recur	906	FALSE	Male	White	52	Nonsmoker	Low	transverse colon	Liver	Negative	NA	NA	adenocarcinoma	punch	2mm	NULL	NULL	NULL	none	DM	FOLFOX	FOLFIRI	31.6	4a	1b	3	36	7	IIIB	IIIB	TRUE	NA	TRUE	(614,1.14e+03]	FALSE
65	P06050	CRt105	NULL	P06050_16091A	Recur	1538	FALSE	Female	White	58	Nonsmoker	Low	descending colon	PAO	NA	NA	NA	adenocarcinoma	punch	2mm	5.3	2	2.7	none	none	FOLFOX	FOLFIRI	39.5	1	1	3	15	3	IIIA	IIIA	TRUE	Left	TRUE	(1.14e+03,3.65e+03]	TRUE
66	P06132	CRt107	NULL	P06132_16317A	NoRecur	251	FALSE	Male	White	76	Nonsmoker	Low	sigmoid colon	NA	NA	NA	NA	adenocarcinoma	NA	NA	3.7	0.9	4.1	none	CardVasc	FOLFOX	none	25.4	3	1	1	19	3.1	IIIB	IIIB	TRUE	Left	FALSE	(212,614]	FALSE
67	P06051	CRt108	NULL	P06051_16093A	Recur	502	FALSE	Female	White	59	Nonsmoker	Low	cecum	Liver	Negative	NA	NA	adenocarcinoma	punch	2mm	NULL	NULL	NULL	none	CardVasc	not_recommended	none	44.4	3	2b	7	12	3.7	IIIB	IIIC	FALSE	Right	FALSE	(212,614]	FALSE
68	P06052	CRt110	NULL	P06052_16095A	NA	2009	TRUE	Female	White	74	Nonsmoker	High	transverse colon	NA	NA	NA	NA	adenocarcinoma	punch	2mm	4	3.1	1.3	none	CVA	unknown	unknown	29.5	3	1	1	39	4.5	IIIB	IIIB	NA	NA	TRUE	(1.14e+03,3.65e+03]	TRUE
69	P06053	CRt111	NULL	P06053_16033A	NoRecur	459	FALSE	Female	White	77	Smoker	Low	sigmoid colon	NA	Negative	NA	NA	adenocarcinoma	punch	2mm	3.2	1.2	2.7	breast	COPD	not_recommended	none	34.6	3	1b	2	25	3.5	IIIB	IIIB	FALSE	Left	FALSE	(212,614]	FALSE
70	P06055	CRt114	NULL	P06055_16097A	NoRecur	1446	FALSE	Male	White	85	Nonsmoker	High	hepatic flexure	NA	Positive	NA	Positive	adenocarcinoma	punch	2mm	5.8	1.2	4.8	none	none	unknown	unknown	25.1	2	1a	1	33	2	IIIA	IIIA	NA	Right	TRUE	(1.14e+03,3.65e+03]	TRUE
71	P06133	CRt115	NULL	P06133_16287A	Recur	1045	FALSE	Male	White	65	Nonsmoker	Low	appendix	Local	Negative	NA	NA	mucinous adenocarcinoma	NA	NA	5.9	1.3	4.5	none	CardVasc	FOLFOX	FOLFIRI	28.2	4	1	3	21	7.3	IIIB	IIIB	TRUE	Right	TRUE	(614,1.14e+03]	FALSE
72	P06134	CRt117	NULL	P06134_16319A	NoRecur	950	FALSE	Female	White	85	Nonsmoker	Low	cecum	NA	NA	NA	NA	adenocarcinoma	NA	NA	10.2	0.7	14.6	none	DM	not_recommended	none	28.8	3	1	1	12	5	IIIB	IIIB	FALSE	Right	TRUE	(614,1.14e+03]	FALSE
73	P05895	CRt118	NULL	P05895_15642A	Recur	1012	FALSE	Male	White	82	Nonsmoker	High	ascending colon	Bone	NA	NA	NA	signet ring carcinoma	NA	NA	4.7	2.1	2.2	none	none	5FU	none	NULL	3	2	7	30	7	IIIC	IIIC	TRUE	Right	TRUE	(614,1.14e+03]	FALSE
74	P06137	CRt121	NULL	P06137_16323A	NoRecur	590	FALSE	Male	White	87	Nonsmoker	High	cecum	NA	NA	NA	NA	mucinous adenocarcinoma	NA	NA	11.6	0.1	116	none	none	not_recommended	none	22.3	3	1	3	14	5	IIIB	IIIB	FALSE	Right	FALSE	(212,614]	FALSE
75	P06139	CRt123	NULL	P06139_16327A	NoRecur	468	FALSE	Female	White	86	NA	Low	sigmoid colon	NA	NA	NA	NA	adenocarcinoma	NA	NA	5.8	1.2	4.8	breast	none	none	none	20.7	4b	2	5	22	6	IIIC	IIIC	FALSE	Left	FALSE	(212,614]	FALSE
76	P06140	CRt124	NULL	P06140_16329A	NoRecur	2757	TRUE	Female	White	73	Nonsmoker	Low	sigmoid colon	NA	NA	NA	NA	adenocarcinoma	NA	NA	1.9	1.4	1.4	none	DM	FOLFOX	none	32.4	3	2	8	95	3.5	IIIC	IIIC	TRUE	Left	TRUE	(1.14e+03,3.65e+03]	TRUE
77	P06141	CRt125	NULL	P06141_16331A	NoRecur	143	FALSE	Male	White	91	Nonsmoker	Low	sigmoid colon	NA	NA	NA	NA	mucinous adenocarcinoma	NA	NA	5.4	0.7	7.7	none	none	none	none	24.1	3	1	1	8	3.8	IIIB	IIIB	FALSE	Left	FALSE	[0,212]	TRUE
78	P06142	CRt126	NULL	P06142_16333A	NoRecur	252	FALSE	Male	White	83	Nonsmoker	Low	cecum	NA	NA	NA	NA	adenocarcinoma	NA	NA	5.6	1.1	5.1	none	CardVasc	not_recommended	none	24.6	4b	1b	2	20	2.5	IIIC	IIIC	FALSE	Right	FALSE	(212,614]	FALSE
79	P06058	CRt130	NULL	P06058_16041A	Recur	223	FALSE	Male	White	79	Nonsmoker	Low	ascending colon	Liver	Negative	NA	NA	mucinous adenocarcinoma	punch	2mm	4	1.6	2.5	none	none	none	none	22.1	3	2a	4	27	5.5	IIIB	IIIB	FALSE	Right	FALSE	(212,614]	FALSE
80	P06059	CRt131	NULL	P06059_16043A	Recur	181	FALSE	Female	White	77	Smoker	High	cecum	Liver	NA	NA	NA	mucinous adenocarcinoma	punch	2mm	5.5	0.5	11	none	none	none	none	NULL	3	2	10	12	3.5	IIIC	IIIC	FALSE	Right	FALSE	[0,212]	TRUE
81	P06060	CRt132	NULL	P06060_16045A	NoRecur	1024	FALSE	Female	White	70	Nonsmoker	Low	transverse colon	NA	Negative	NA	NA	adenocarcinoma	punch	2mm	2.3	3	0.8	none	none	FOLFOX	none	22	3	1b	2	12	2	IIIB	IIIB	TRUE	NA	TRUE	(614,1.14e+03]	FALSE
82	P06061	CRt133	NULL	P06061_16047A	Recur	124	FALSE	Male	White	63	Smoker	High	transverse colon	Liver	NA	NA	NA	adenocarcinoma	punch	2mm	20.6	0.7	29.4	none	CardVasc	5FU	none	51.4	3	1	3	18	17	IIIB	IIIB	TRUE	NA	FALSE	[0,212]	TRUE
83	P06064	CRt137	NULL	P06064_16053A	Recur	513	FALSE	Female	White	73	Nonsmoker	Low	sigmoid colon	Liver	NA	NA	NA	adenocarcinoma	punch	2mm	8.2	1.1	7.5	none	other	FOLFOX	unknown	NULL	4b	2	11	16	2.5	IIIC	IIIC	NA	Left	FALSE	(212,614]	FALSE
84	P06065	CRt138	NULL	P06065_16099A	NoRecur	1509	FALSE	Female	White	83	Nonsmoker	High	ascending colon	NA	Positive	NA	Positive	adenocarcinoma	punch	2mm	2.9	1.9	1.5	none	DM	none	none	24	3	1a	1	12	3.1	IIIB	IIIB	FALSE	Right	TRUE	(1.14e+03,3.65e+03]	TRUE
85	P06068	CRt141	NULL	P06068_16103A	Recur	437	FALSE	Male	White	73	Smoker	High	sigmoid colon	Liver	NA	NA	NA	adenocarcinoma	punch	2mm	NULL	NULL	NULL	none	none	5FU	none	25.4	1	1a	2	14	1.2	IIIA	IIIA	TRUE	Left	FALSE	(212,614]	FALSE
86	P06069	CRt142	NULL	P06069_16105A	Recur	1609	FALSE	Female	White	73	Nonsmoker	High	cecum	PAO	Negative	NA	NA	signet ring carcinoma	punch	2mm	4.7	2.5	1.9	none	other	FOLFOX	FOLFIRI	27.3	3	1b	2	18	5	IIIB	IIIB	TRUE	Right	TRUE	(1.14e+03,3.65e+03]	TRUE
87	P06070	CRt143	NULL	P06070_16107A	Recur	154	FALSE	Female	White	89	Nonsmoker	High	sigmoid colon	Lung	NA	NA	NA	adenocarcinoma	punch	2mm	5.6	1	5.6	none	CardVasc	none	none	33.7	3	2	14	18	6.5	IIIC	IIIC	FALSE	Left	FALSE	[0,212]	TRUE
88	P06071	CRt144	NULL	P06071_16109A	Recur	453	FALSE	Female	White	85	Nonsmoker	High	ascending colon	PAO	Positive	NA	Positive	adenocarcinoma	punch	2mm	8.1	0.5	16.2	none	CardVasc	xeloda	none	31.3	3	2a	5	29	4.5	IIIC	IIIB	TRUE	Right	FALSE	(212,614]	FALSE
89	P06072	CRt145	NULL	P06072_16111A	Recur	664	FALSE	Female	White	83	Nonsmoker	Low	ascending colon	PAO	Positive	NA	Positive	adenocarcinoma	punch	2mm	16.7	1.5	11.1	none	COPD	none	none	34.4	3	1a	1	18	7	IIIB	IIIB	FALSE	Right	FALSE	(614,1.14e+03]	FALSE
90	P06073	CRt146	NULL	P06073_16113A	Recur	1065	FALSE	Male	White	71	Smoker	High	ascending colon	Liver	NA	NA	NA	adenocarcinoma	punch	2mm	5.3	1.1	4.8	HN	none	5FU	FOLFOX	30.6	3	2	5	15	2.8	IIIC	IIIC	TRUE	Right	TRUE	(614,1.14e+03]	FALSE
91	P06074	CRt147	NULL	P06074_16115A	Recur	953	FALSE	Female	White	68	Nonsmoker	High	cecum	Liver	Negative	NA	NA	adenocarcinoma	punch	2mm	7.8	1	7.8	none	Renal	5FU	other	32.8	3	2b	10	20	7	IIIC	IIIC	TRUE	Right	TRUE	(614,1.14e+03]	FALSE
92	P06075	CRt148	NULL	P06075_16117A	NoRecur	212	FALSE	Female	White	78	Nonsmoker	Low	ascending colon	NA	NA	NA	NA	adenocarcinoma	punch	2mm	NULL	NULL	NULL	breast	none	xeloda	none	33.6	3	1	1	11	5	IIIB	IIIB	TRUE	Right	FALSE	[0,212]	TRUE
93	P06076	CRt149	NULL	P06076_16119A	Recur	928	FALSE	Male	White	63	Smoker	High	sigmoid colon	Liver	Negative	NA	NA	adenocarcinoma	punch	2mm	4.4	1.2	3.7	none	none	FOLFOX	FOLFIRI	21.9	3	2a	5	16	4	IIIB	IIIB	TRUE	Left	TRUE	(614,1.14e+03]	FALSE
94	P06077	CRt150	NULL	P06077_16121A	NoRecur	415	FALSE	Female	White	66	Nonsmoker	High	cecum	NA	NA	NA	NA	adenocarcinoma	punch	2mm	6.5	2.2	3	none	none	unknown	none	NULL	4b	2	4	27	7	IIIC	IIIC	NA	Right	FALSE	(212,614]	FALSE
95	P06144	CRt152	NULL	P06144_16277A	NoRecur	1006	FALSE	Female	Hispanic	65	Nonsmoker	Low	sigmoid colon	NA	NA	NA	NA	adenocarcinoma	NA	NA	4.9	1.2	4.1	none	DM	FOLFOX	none	35.7	3	1	1	19	6.5	IIIB	IIIB	TRUE	Left	TRUE	(614,1.14e+03]	FALSE
96	P06145	CRt154	NULL	P06145_16279A	NoRecur	138	FALSE	Male	White	71	Smoker	High	ascending colon	NA	NA	NA	NA	adenocarcinoma	NA	NA	2.8	1.3	2.2	none	CardVasc	none	none	28.6	4a	2a	4	15	9	IIIC	IIIC	FALSE	Right	FALSE	[0,212]	TRUE
97	P06146	CRt155	NULL	P06146_16281A	Recur	539	FALSE	Male	White	60	Smoker	Low	cecum	PAO	NA	NA	NA	adenocarcinoma	NA	NA	6.3	1.1	5.7	none	COPD	none	xeloda	35.2	3	1	1	18	8	IIIB	IIIB	TRUE	Right	FALSE	(212,614]	FALSE
98	P06147	CRt156	NULL	P06147_16289A	NoRecur	161	FALSE	Female	White	90	Nonsmoker	High	cecum	NA	NA	NA	NA	adenocarcinoma	NA	NA	8.6	2.2	3.9	none	CardVasc	not_recommended	none	38.8	4a	2	5	19	9	IIIC	IIIC	FALSE	Right	FALSE	[0,212]	TRUE
99	P06079	CRt157	NULL	P06079_16125A	Recur	474	FALSE	Male	White	62	Nonsmoker	High	cecum	PAO	Negative	NA	NA	signet ring carcinoma	punch	2mm	NULL	NULL	NULL	none	other	FOLFOX	FOLFIRI	28.8	3	2	4	17	0	IIIB	IIIC	TRUE	Right	FALSE	(212,614]	FALSE
100	P06080	CRt158	NULL	P06080_16127A	NoRecur	911	FALSE	Male	White	67	Smoker	High	cecum	NA	NA	NA	NA	carcinoma	punch	2mm	9.4	1	9.4	none	CardVasc	5FU	none	27.5	3	2	9	16	10	IIIC	IIIC	TRUE	Right	TRUE	(614,1.14e+03]	FALSE
101	P06081	CRt159	NULL	P06081_16129A	NA	983	FALSE	Male	White	52	Smoker	High	ascending colon	Lung	Negative	NA	NA	adenocarcinoma	punch	2mm	2.3	1.6	1.4	none	none	FOLFOX	FOLFIRI	23	4a	2b	4	22	3.5	IIIC	IIIC	TRUE	Right	TRUE	(614,1.14e+03]	FALSE
102	P06082	CRt160	NULL	P06082_16165A	Recur	325	FALSE	Female	White	75	Nonsmoker	Low	sigmoid colon	Pelvis	NA	NA	NA	adenocarcinoma	punch	2mm	11.6	0.8	14.5	breast	none	FOLFOX	none	25.9	4a	2	11	14	7	IIIC	IIIC	TRUE	Left	FALSE	(212,614]	FALSE
103	P06083	CRt161	NULL	P06083_16131A	NA	477	FALSE	Female	White	76	Nonsmoker	Low	ascending colon	NA	Positive	NA	Positive	adenocarcinoma	punch	2mm	6.3	1.5	4.2	none	Renal	none	none	36.7	4b	1a	1	34	7	IIIC	IIIC	FALSE	Right	FALSE	(212,614]	FALSE
104	P06148	CRt162	NULL	P06148_16291A	NoRecur	137	FALSE	Female	White	67	Nonsmoker	Low	splenic flexure	NA	NA	NA	NA	adenocarcinoma	NA	NA	5.3	2.6	2	thyroid	CardVasc	unknown	unknown	NULL	4	1	1	21	5.3	IIIB	IIIB	NA	Left	FALSE	[0,212]	TRUE
105	P06084	CRt163	NULL	P06084_16133A	Recur	850	FALSE	Female	White	61	Nonsmoker	Low	hepatic flexure	PAO	Negative	NA	NA	adenocarcinoma	punch	2mm	8.1	3.6	2.3	none	none	FOLFOX	none	34	3	1	1	26	4.5	IIIB	IIIB	TRUE	Right	TRUE	(614,1.14e+03]	FALSE
106	P06085	CRt164	NULL	P06085_16135A	NoRecur	3652	TRUE	Female	White	85	Nonsmoker	Low	cecum	NA	NA	NA	NA	adenocarcinoma	punch	2mm	NULL	NULL	NULL	breast	none	xeloda	none	25.4	4b	2	4	6	7	IIIC	IIIC	TRUE	Right	TRUE	(1.14e+03,3.65e+03]	TRUE
107	P06149	CRt165	NULL	P06149_16357A	Recur	229	FALSE	Female	White	85	Nonsmoker	High	cecum	Liver	NA	NA	NA	adenocarcinoma	NA	NA	3.3	1.4	2.4	none	DM	not_recommended	none	NULL	3	2	7	30	4	IIIC	IIIC	FALSE	Right	FALSE	(212,614]	FALSE
108	P06086	CRt166	NULL	P06086_16137A	Recur	1917	TRUE	Male	White	71	Nonsmoker	Low	descending colon	Liver	NA	NA	NA	adenocarcinoma	punch	2mm	4.3	1.1	3.9	none	none	FOLFOX	FOLFOX	27.9	3	1	1	17	3	IIIB	IIIB	TRUE	Left	TRUE	(1.14e+03,3.65e+03]	TRUE
109	P06151	CRt168	NULL	P06151_16295A	Recur	1485	FALSE	Male	White	65	Smoker	Low	cecum	Liver	NA	NA	NA	adenocarcinoma	NA	NA	3.4	1.3	2.6	none	none	FOLFOX	unknown	28.6	3	2	15	22	7.5	IIIC	IIIC	NA	Right	TRUE	(1.14e+03,3.65e+03]	TRUE
110	P06152	CRt170	NULL	P06152_16335A	Recur	1387	FALSE	Male	White	60	Smoker	Low	cecum	Lung	NA	NA	NA	adenocarcinoma	NA	NA	6	3.6	1.7	none	DM	FOLFOX	FOLFIRI	35.5	3b	2b	9	29	3.3	IIIC	IIIC	TRUE	Right	TRUE	(1.14e+03,3.65e+03]	TRUE
111	P06087	CRt171	NULL	P06087_16139A	NA	738	FALSE	Female	White	78	Smoker	High	cecum	NA	Negative	NA	NA	adenocarcinoma	punch	2mm	11.7	1.5	7.8	none	COPD	unknown	unknown	20.6	3	2b	8	24	4	IIIC	IIIC	NA	Right	TRUE	(614,1.14e+03]	FALSE
112	P06153	CRt172	NULL	P06153_16297A	NoRecur	214	FALSE	Female	White	78	Nonsmoker	High	cecum	NA	NA	NA	NA	adenocarcinoma	NA	NA	3.6	1.4	2.6	none	DM	unknown	none	28.1	3	1	1	15	6.3	IIIB	IIIB	NA	Right	FALSE	(212,614]	FALSE
113	P06154	CRt173	NULL	P06154_16283A	NoRecur	137	FALSE	Male	White	77	Nonsmoker	High	ascending colon	NA	Positive	NA	Positive	adenocarcinoma	NA	NA	NULL	NULL	NULL	none	none	FOLFOX	none	22.4	3	2a	4	38	9	IIIB	IIIB	TRUE	Right	FALSE	[0,212]	TRUE
114	P06155	CRt174	NULL	P06155_16299A	Recur	404	FALSE	Male	White	64	Nonsmoker	Low	cecum	Local	NA	NA	NA	adenocarcinoma	NA	NA	3.5	1.3	2.7	none	none	none	none	23.7	4b	2	18	20	6	IIIC	IIIC	FALSE	Right	FALSE	(212,614]	FALSE
115	P06088	CRt175	NULL	P06088_16141A	Recur	707	FALSE	Female	White	83	Smoker	High	cecum	Lung	Positive	NA	Positive	adenocarcinoma	punch	2mm	9.1	0.9	10.1	none	CardVasc	none	xeloda	20	3	2a	6	21	8.1	IIIC	IIIB	TRUE	Right	FALSE	(614,1.14e+03]	FALSE
116	P06156	CRt176	NULL	P06156_16301A	NA	1309	FALSE	Female	White	78	NA	High	hepatic flexure	NA	NA	NA	NA	adenocarcinoma	NA	NA	7.1	1	7.1	unknown	none	not_recommended	none	NULL	4	1	3	25	3.5	IIIB	IIIB	FALSE	Right	TRUE	(1.14e+03,3.65e+03]	TRUE
117	P05897	CRt177	NULL	P05897_15646A	Recur	351	FALSE	Female	White	85	Nonsmoker	High	cecum	Liver	NA	NA	NA	adenocarcinoma	NA	NA	NULL	NULL	NULL	none	CardVasc	FOLFOX	unknown	28.2	4a	2b	13	16	7.8	IIIC	IIIC	NA	Right	FALSE	(212,614]	FALSE
118	P06089	CRt178	NULL	P06089_16143A	Recur	1017	FALSE	Male	White	64	Smoker	High	ascending colon	Liver	NA	NA	NA	adenocarcinoma	punch	2mm	2.9	1.8	1.6	none	CardVasc	FOLFOX	other	NULL	3	2	4	15	5	IIIC	IIIC	TRUE	Right	TRUE	(614,1.14e+03]	FALSE
119	P06090	CRt179	NULL	P06090_16145A	Recur	2188	TRUE	Female	White	66	Nonsmoker	Low	sigmoid colon	PAO	NA	NA	NA	adenocarcinoma	punch	2mm	NULL	NULL	NULL	none	DM	FOLFOX	FOLFOX	31.5	3	2	5	22	6	IIIC	IIIC	TRUE	Left	TRUE	(1.14e+03,3.65e+03]	TRUE
120	P06157	CRt180	NULL	P06157_16355A	Recur	392	FALSE	Female	White	79	Nonsmoker	Low	appendix	PAO	NA	NA	NA	adenocarcinoma	NA	NA	NULL	NULL	NULL	none	other	unknown	unknown	NULL	4b	2	4	16	3.5	IIIC	IIIC	NA	Right	FALSE	(212,614]	FALSE
121	P06091	CRt181	NULL	P06091_16147A	Recur	800	FALSE	Male	Other	22	Nonsmoker	High	cecum	Lymph Nodes	Negative	NA	NA	adenocarcinoma	punch	2mm	5.2	1.3	4	none	none	FOLFOX	FOLFIRI	30.4	4b	2b	26	26	6.5	IIIC	IIIC	TRUE	Right	TRUE	(614,1.14e+03]	FALSE
122	P06092	CRt182	NULL	P06092_16149A	Recur	1142	FALSE	Female	NA	78	Nonsmoker	High	cecum	NA	Negative	NA	NA	adenocarcinoma	punch	2mm	3.9	1.2	3.3	none	none	none	none	25.5	3	1b	2	19	8.3	IIIB	IIIB	FALSE	Right	TRUE	(614,1.14e+03]	FALSE
123	P06158	CRt185	NULL	P06158_16337A	Recur	2395	TRUE	Female	White	78	NA	Low	descending colon	Lung	NA	NA	NA	mucinous adenocarcinoma	NA	NA	5.6	1.4	4	none	none	FOLFOX	xeloda	NULL	3	1	3	49	3.5	IIIB	IIIB	TRUE	Left	TRUE	(1.14e+03,3.65e+03]	TRUE
124	P06160	CRt187	NULL	P06160_16359A	Recur	566	FALSE	Male	White	58	Smoker	High	sigmoid colon	Local	Negative	NA	NA	signet ring carcinoma	NA	NA	10.5	1.3	8.1	none	none	5FU	none	22.6	4a	2b	31	49	17	IIIC	IIIC	TRUE	Left	FALSE	(212,614]	FALSE
125	P06094	CRt188	NULL	P06094_16153A	NoRecur	537	FALSE	Male	White	75	Smoker	Low	sigmoid colon	NA	NA	NA	NA	adenocarcinoma	punch	2mm	14.2	0.9	15.8	none	COPD	not_recommended	none	NULL	3	1	1	4	2.5	IIIB	IIIB	FALSE	Left	FALSE	(212,614]	FALSE
126	P06161	CRt189	NULL	P06161_16341A	Recur	607	FALSE	Female	White	75	Nonsmoker	High	cecum	Lung	NA	NA	NA	adenocarcinoma	NA	NA	5.5	0.8	6.9	none	other	FOLFOX	xeloda	24.2	4a	2b	12	33	5.5	IIIC	IIIC	TRUE	Right	FALSE	(212,614]	FALSE
127	P06095	CRt190	NULL	P06095_16155A	Recur	983	FALSE	Female	White	68	Smoker	Low	transverse colon	Lung	NA	NA	NA	adenocarcinoma	punch	2mm	5.1	1.7	3	none	CardVasc	none	none	33.5	4b	1	3	13	9	IIIC	IIIC	FALSE	NA	TRUE	(614,1.14e+03]	FALSE
128	P06097	CRt193	NULL	P06097_16159A	NA	614	FALSE	Female	White	70	NA	Low	sigmoid colon	NA	Negative	NA	NA	adenocarcinoma	punch	2mm	NULL	NULL	NULL	unknown	other	none	none	17.8	3	1b	2	15	5.4	IIIB	IIIB	FALSE	Left	FALSE	(212,614]	FALSE
129	P06098	CRt194	NULL	P06098_16161A	Recur	176	FALSE	Male	Other	39	Nonsmoker	High	sigmoid colon	Lung	NA	NA	NA	carcinoma	punch	2mm	4.3	1.2	3.6	none	none	none	FOLFOX	23.9	4a	2	7	9	8	IIIC	IIIC	TRUE	Left	FALSE	[0,212]	TRUE
130	P06099	CRt195	NULL	P06099_16163A	NoRecur	253	FALSE	Male	White	56	Smoker	Low	cecum	NA	Negative	NA	NA	adenocarcinoma	punch	2mm	NULL	NULL	NULL	none	other	unknown	none	59.9	3b	1a	1	17	6	IIIB	IIIB	NA	Right	FALSE	(212,614]	FALSE
131	P06163	CRt196	NULL	P06163_16343A	NoRecur	358	FALSE	Female	White	88	Nonsmoker	Low	ascending colon	NA	NA	NA	NA	adenocarcinoma	NA	NA	3.4	1.7	2	breast	CardVasc	unknown	none	33.8	3	1	2	16	1.5	IIIB	IIIB	NA	Right	FALSE	(212,614]	FALSE
132	P06167	CRt201	NULL	P06167_16345A	NoRecur	764	FALSE	Male	White	90	Nonsmoker	Low	cecum	NA	NA	NA	NA	adenocarcinoma	NA	NA	7.2	0.7	10.3	none	none	none	none	34.6	4a	2	4	14	6.5	IIIC	IIIC	FALSE	Right	TRUE	(614,1.14e+03]	FALSE
133	P06168	CRt202	NULL	P06168_16347A	NoRecur	2017	TRUE	Female	White	79	Nonsmoker	Low	transverse colon	NA	Positive	MSI-high	Negative	adenocarcinoma	NA	NA	4	2.2	1.8	colon	CardVasc	none	none	28.4	3	1	3	19	5.5	IIIB	IIIB	FALSE	NA	TRUE	(1.14e+03,3.65e+03]	TRUE
134	P06169	CRt204	NULL	P06169_16303A	Recur	1371	FALSE	Male	White	58	Smoker	Low	cecum	Lung	Negative	NA	NA	adenocarcinoma	NA	NA	5.3	1.2	4.4	none	none	unknown	unknown	22.2	4a	2b	10	15	6.8	IIIC	IIIC	NA	Right	TRUE	(1.14e+03,3.65e+03]	TRUE
