## Supplementary Table 2 for "Whole genome analysis identifies the association of *TP53* genomic deletions with lower survival in Stage III colorectal cancer"

### Sheet: Table S2
Supplementary Table 2 - QC summary of the Stage III CRC Discovery cohort
Type	count(Sample)	avg(Total_Rds)	stddev(Total_Rds)	avg(Mean_Coverage)	stddev(Mean_Coverage)	min(Mean_Coverage)	max(Mean_Coverage)	Bases_w_Qual37
Low-depth	252	77,393,122	22,792,919	3.38	1	1.63	6.09	92.62
High-depth	16	2,228,082,223	1,217,226,206	84.42	46.78	33.16	151.83	92
