## Supplementary Table 3 for "Whole genome analysis identifies the association of *TP53* genomic deletions with lower survival in Stage III colorectal cancer"

### Sheet: Table S3
Supplementary Table 3 - TCGA Patient IDs for data used in low-WGS vs Microarray Benchmark
TCGA Patient ID
TCGA-A6-2674
TCGA-A6-2677
TCGA-A6-2679
TCGA-A6-2684
TCGA-AA-3494
TCGA-AA-3495
TCGA-AA-3502
TCGA-AA-3553
TCGA-AA-3558
TCGA-AA-3693
