## Supplementary Table 4 for "Whole genome analysis identifies the association of *TP53* genomic deletions with lower survival in Stage III colorectal cancer"

### Sheet: Table S4
Supplementary Table 4 - TCGA Patient IDs of Stage III CRC Validation Cohort
TCGA Patient ID
TCGA-A6-5667
TCGA-AA-3712
TCGA-AA-3713
TCGA-AY-6196
TCGA-AY-6386
TCGA-CK-4950
TCGA-CM-5344
TCGA-CM-5348
TCGA-D5-6535
TCGA-D5-6537
TCGA-D5-6538
TCGA-G4-6293
TCGA-G4-6297
TCGA-G4-6307
TCGA-G4-6310
TCGA-G4-6311
TCGA-G4-6314
TCGA-G4-6315
TCGA-G4-6320
TCGA-G4-6322
TCGA-A6-6137
TCGA-A6-6142
TCGA-A6-6648
TCGA-A6-6649
TCGA-A6-6652
TCGA-F4-6459
TCGA-F4-6460
TCGA-G4-6294
TCGA-G4-6299
TCGA-G4-6303
TCGA-DM-A0XF
TCGA-DM-A1DA
TCGA-DM-A1HA
TCGA-A6-6651
TCGA-A6-6654
TCGA-AZ-4616
TCGA-CA-6715
TCGA-CK-6748
TCGA-CM-4751
TCGA-CM-5863
TCGA-CM-6675
TCGA-CM-6680
TCGA-F4-6704
TCGA-F4-6807
TCGA-F4-6809
TCGA-G4-6309
TCGA-DM-A285
TCGA-DM-A288
TCGA-DM-A28A
TCGA-DM-A28F
TCGA-DM-A28H
TCGA-AD-6888
TCGA-AD-6895
TCGA-D5-6922
TCGA-D5-6929
TCGA-DM-A1HB
TCGA-A6-2674
TCGA-A6-2677
TCGA-A6-2678
TCGA-AA-3519
TCGA-AA-3529
TCGA-AA-3548
TCGA-AA-3560
TCGA-A6-2672
TCGA-A6-A565
TCGA-A6-A567
TCGA-A6-A56B
TCGA-NH-A50V
TCGA-QG-A5YW
TCGA-QG-A5Z1
TCGA-AA-A00O
TCGA-AA-A01D
TCGA-AA-A01K
TCGA-AA-A02E
TCGA-AA-A02F
TCGA-AA-A02H
TCGA-AA-A02J
TCGA-AA-3666
TCGA-AA-3672
TCGA-AA-3679
TCGA-AA-3681
TCGA-AA-3688
TCGA-AA-3692
TCGA-AA-3695
TCGA-AA-3696
TCGA-AA-3848
TCGA-AA-3860
TCGA-NH-A6GB
TCGA-RU-A8FL
TCGA-A6-3807
TCGA-AA-3811
TCGA-AA-3844
TCGA-AA-3867
TCGA-AA-3870
TCGA-AA-3930
TCGA-AA-3949
TCGA-AA-3952
TCGA-AA-3971
TCGA-AA-3972
TCGA-AA-3982
TCGA-AA-3989
TCGA-5M-AAT4
TCGA-AY-A8YK
TCGA-AA-3994
TCGA-AY-4070
TCGA-AA-A01P
TCGA-AA-A01R
TCGA-AA-A01S
TCGA-AA-A01T
TCGA-AA-A03F
TCGA-A6-2671
TCGA-A6-4107
TCGA-AA-3488
TCGA-AA-3494
TCGA-AZ-4308
TCGA-AZ-4615
TCGA-AZ-4682
TCGA-AZ-4684
TCGA-A6-5657
TCGA-A6-5660
TCGA-A6-5662
TCGA-AY-5543
TCGA-CK-4948
TCGA-CK-5914
TCGA-CM-5862
TCGA-CM-6162
TCGA-CM-6167
TCGA-CM-6172
TCGA-D5-5538
TCGA-D5-5539
TCGA-D5-5541
TCGA-AF-3911
TCGA-AG-3901
TCGA-AF-2689
TCGA-AG-3909
TCGA-AG-3725
TCGA-EI-6512
TCGA-AG-A036
TCGA-DC-4745
TCGA-EI-6513
TCGA-AF-2687
TCGA-AG-A016
TCGA-AG-3999
TCGA-F5-6864
TCGA-EI-6509
TCGA-EI-6885
TCGA-AG-A020
TCGA-AF-A56L
TCGA-EI-6511
TCGA-AG-A032
TCGA-CI-6620
TCGA-AH-6643
TCGA-DY-A1DG
TCGA-EI-6884
TCGA-AG-3727
TCGA-DC-6681
TCGA-DC-5869
TCGA-AG-3885
TCGA-AG-4021
TCGA-AH-6903
TCGA-G5-6235
TCGA-AG-A01L
TCGA-CI-6621
TCGA-CL-5917
TCGA-AG-3731
TCGA-AG-3605
TCGA-DC-6683
TCGA-DY-A1DF
TCGA-AG-A00C
TCGA-AG-4005
TCGA-AF-3913
TCGA-AG-3584
TCGA-EI-7002
TCGA-AF-2690
TCGA-EI-6917
TCGA-F5-6702
TCGA-AG-3602
TCGA-BM-6198
TCGA-AG-3583
TCGA-AG-3893
TCGA-EI-6508
TCGA-AG-3728
TCGA-CI-6619
TCGA-EI-6881
TCGA-AF-6136
TCGA-DY-A1DD
TCGA-G4-6317
